# Neural Fragility as an EEG Marker of the Seizure Onset Zone

**DOI:** 10.1101/862797

**Authors:** Adam Li, Chester Huynh, Zachary Fitzgerald, Iahn Cajigas, Damian Brusko, Jonathan Jagid, Angel Claudio, Andres Kanner, Jennifer Hopp, Stephanie Chen, Jennifer Haagensen, Emily Johnson, William Anderson, Nathan Crone, Sara Inati, Kareem Zaghloul, Juan Bulacio, Jorge Gonzalez-Martinez, Sridevi V. Sarma

## Abstract

Over 15 million epilepsy patients worldwide do not respond to drugs. Successful surgical treatment requires complete removal, or disconnection of the seizure onset zone (SOZ), brain region(s) where seizures originate. Unfortunately, surgical success rates vary between 30%-70% because no clinically validated biological marker of the SOZ exists. We develop and retrospectively validate a new EEG marker - *neural fragility* - in a retrospective analysis of 91 patients by using neural fragility of the annotated SOZ as a metric to predict surgical outcomes. Fragility predicts 43/47 surgical failures with an overall prediction accuracy of 76%, compared to the accuracy of clinicians being 48% (successful outcomes). In failed outcomes, we identify fragile regions that were untreated. When compared to 20 EEG features proposed as SOZ markers, fragility outperformed in predictive power and interpretability suggesting neural fragility as an EEG biomarker of the *SOZ*.
