## Supplementary material for "Neural Fragility as an EEG Marker of the Seizure Onset Zone": Patient de-identified metadata.

### Sheet: Sheet1
journal_patientid	dataset_id	clinical_center	modality	clinical_difficulty	engel_score	ilae_score	outcome	Race (0=caucasian, 1=african american, 2=hispanic, 3=asian)	age_surgery	onset_age	handedness	gender	surgery_type	ez_hypo_brainregion	soz_contacts	bad_contacts	imaging_outcome_notes	Post-op Progress Info	DATE_LAST_FOLLOW_UP	Years_follow_up
patient_01	pt1	nih	ecog	1	1	2	S	0	30	13	R	F	resection	right anterior Temporal Lobe	PD1-4; AD1-4; ATT1-2	rq1-2, g5-6	large area of encephalomalacia in R parietal region. Smaller areas in R and L posterior temporal regions. Possible R MTS as well.	seizure free	2019-05-15	3
patient_02	pt2	nih	ecog	1	1	1	S	1	28	19	R	F	resection	left anterior temporal lobe	PST1-4: AST1-2, MST1-2	alex1-8, laex3, rq1-2, g17, g25, g5-6	L mesial temporal sclerosis	seizure free	2020-01-16	3
patient_03	pt3	nih	ecog	3	1	1	S	0	45	32	R	M	resection	right frontal lobe	OF1-4; MFP2-3; IFP1-3; SFP1-3, fg1-25	lalt1-6, last1-4, lft1-6, lplt1-6, lpst1-4, rl1, mfp6, rd1	normal	seizure free	2017-03-02	2
patient_04	pt6	nih	ecog	4	2	5	F	0	33	25	R	M	resection	left anterior temporal lobe	LA1-4,LAH1-4; LPH1-4	rr1-4, lr1-4, lplt1, lplt6, rr1-4, lr1-4	nonspecific	worthwhile improvement	2019-01-03	3
patient_05	pt7	nih	ecog	3	3	1	F	2	39	18	R	F	resection	right frontal lobe	LFP3; MFP1; PT2-5; MT2-3: AT3-4; G29-30,G39-40,G45-46	g33-36, g48, r1-2, mfp5-6, lfp6-9, mt6, lsf6	normal	2017-04-26	2020-02-14	7
patient_06	pt8	nih	ecog	3	1	1	S		25	13	L	M	resection	right posterior temporal lobe	MST3-4, TO5-6, G22-23, G29-31; g19-21, g28, PO8-10	mst2, po5-10, r1-2, so7-12	normal	seizure free	2015-05-13	2
patient_07	pt10	nih	ecog	1	2	3	F	0	44	9	R	F	resection	left anterior temporal lobe	TT1-6; AST1-2; MST1-2	f1-6, of4, r1-2, f4, p49-64	L mesial temporal sclerosis	4 GTCs in 1st 6 weeks postop, then seizure free since	2014-06-23	1
patient_08	pt11	nih	ecog	3	1	1	S	0	31	15	R	M	resection	right parietal lobe	rg24, rg32, rg39-40; rg22-24, RG29-32, RG39-40, RG47-48, rpg11-12, rg2-8	liai1-6, liai40, liai41, lim1-4, lipi1-6, r1-2, rias1-4, riai1-6, rim1-4, ripi1-6, rips1-6, lips1-6, rips40, rips41, ral8, ram8, ral4, rlg121, rlg120, rg25	normal	seizure free	2014-08-15	1
patient_09	pt12	nih	ecog	4	2	4	F	2	43	35	R	F	resection	right anterior temporal lobe	TT1-5; AST1-2, mst1-2	r1-2	normal	seizure free x 2 years, then recurred after AEDs tapered off	2018-04-13	5
patient_10	pt13	nih	ecog	3	1	2	S	2	27	9	R	M	resection	right parietal lobe	g1-2, g9-10, g17-18	fp1-4, r1-2, raih3, rpih2, rppih2	normal	seizure free	2016-07-21	2
patient_11	pt14	nih	ecog	1	4	4	F	0	49	4	R	F	resection	left selective amygdala, left hippocampus	TT1-3; AST1-2, mst1-2	g5-7, g15, g23, p1-6, pt3, ru1-2, pst4	L mesial temporal sclerosis	ongoing occasional seizures; significant reduction vs preop	2016-09-08	1
patient_12	pt15	nih	ecog	1	1	1	S	0	59	13	L	F	resection	left anterior temporal lobe	TT1-4, MST1-2, AST1-4, g2-5, g10-13	pst3-4, r1-4, b19, lsf8, g2, g10, of2, tt5	L mesial temporal sclerosis	seizure free	2016-08-18	2
patient_13	pt16	nih	ecog	1	1	1	S	1	52	35	R	F	resection	right anterior temporal lobe, meningioma	TT1, TT2-5, AST1	r1-5	R inferior frontal meningioma	seizure free	2014-05-08	2
patient_14	pt17	nih	ecog	1	1	1	S	0	13	5	R	M	resection	left anterior temporal lobe	TT1, TT2	a64	possible L MTS	seizure free	2016-03-23	4
patient_15	ummc_001	ummc	ecog	3	-1	-1	NR		23	6	R	M		NR	GP13; GP21; GP29	c93-128, f2, ofi6, gp23, gp30, ti8	Left MTS; Left temporal hypometabolism	NA	2017-08-01	7
patient_16	ummc002	ummc	ecog	2	1	1	S		17	4	R	M	resection	Left temporal lobe	AnT1, AnT2, AnT3, MesT1, MesT2, MesT3, MesT4, att1-3	c55-128, g16, g27, g23	Normal; Left temporal hypometabolism	Seizure free except breakthrough with influenza	2017-08-01	4
patient_17	ummc003	ummc	ecog	1	1	1	S		31			M	resection	Left temporal lobe, porencephalic cyst	mest3, MesT4, MesT5, G4, G10, G12, G18, G19, G20, G26, G27, G28	c51-128, g18, g7, g14	Left temporal developmental abnormality with associated porencephalic cyst; Photopenic region corresponding to porencephalic cyst	Seizure free	2014-08-01	1
patient_18	ummc004	ummc	ecog	2	1	1	S		38	30	R	M	resection	Right temporal lobe	AT1, AT2	c50-128, g3, g10, g14	Early Right MTS; Normal	Seizure free	2017-01-01	4
patient_19	ummc005	ummc	ecog	2	1	1	S		47	41		M	resection	Right temporal lobe	AT1, AT2, G17, G19, G25, G27	c51-128, g18 at6	Normal; Normal	Seizure free	2016-05-01	1
patient_20	ummc006	ummc	ecog	2	1	2	S		36	6		M	resection	Right temporal lobe	MT1, MT2, MT3, MT4, Mest1, Mest2, Mest3, Mest4, Mest5	C57-128, g2, g6, g10, g14	Normal; Normal	2 auras in 2014	2017-01-01	4
patient_21	ummc_007	ummc	ecog	4	-1	-1	NR		54			M		NR	LMES1, LMES2, LMES3, LMES4	c33-128	Possible Right MTS; Normal	(RNS patient)	2017-09-01	2
patient_22	ummc008	ummc	ecog	2	1	1	S		49			M	resection	Right temporal lobe	G1-5, G9-13, G17-21, AT1-4, MT1-4	c52-128, g12	Right MTS; Normal	Seizure free	2016-06-01	1
patient_23	ummc009	ummc	ecog	1	1	1	S		36	33	R	M	resection	Right lateral temporal lobe	G4, G5, G6, G7, G12, G14, PT1-4, AT1-4	c49-128, g20	Right posterior temporal CD	Seizure free	2017-06-01	1
patient_24	jh101	jhh	ecog	4	4	6	F						resection	Left anterior temporal lobe, left amygdala, preservation of hippocampus	LAT1-2, LAT6-7; LAH6	lpt6, C2, FC2, F7-8, FP1-2, lat4-5, lat10, lmt4, la4-5, lat10, lpt6, ltg16-18, ltg49-50, C2, FP1-2, F7-8, FC2, lah7		na	2017-01-01	1
patient_25	jh102	jhh	ecog	4	-1	-1	NR							No resection	RAT1-2	laf4, laf6		na	2017-01-01	1
patient_26	jh103	jhh	ecog	3	4	6	F						resection	right anterior temporal lobe	RTG40, rtg48; RAD1-8; RHD1-9	F7-8, FP1-2, PBT5-6, RAD8, RAD10, RHD10, RTG18, RTG21-22, rtg26		na	2017-01-01	1
patient_27	jh104	jhh	ecog	3	-1	-1	NR							No resection (too close to naming)	LAT1-2; MBT4-6; PBT4	F7-8, FP1-2, pbt1-3		na	2017-01-01	1
patient_28	jh105	jhh	ecog	2	1	1	S						resection	right temporal lobe	RPG4-5, RPG12-14, RPG20-21; APD1-8; PPD1-8; ASI3; PSI5-6	PD5-6, RPG7, RPG35, RPG39, pdi5-6		na	2016-01-01	1
patient_29	jh106	jhh	ecog	3	-1	-1	NR							No resection (too close to language)		d19, pbt2, pbt4, pto1, lpt1, lpt7, lat10-11, lat15, lit5, lpt12, lpt34, lpft47, lpt65-68, lpt79-81, lpt113-114, lpt128, lad1		na	2016-01-01	1
patient_30	jh108	jhh	ecog	4	4	6	F						resection	later reimplanted as JH105	rdi1-4, rsi1-4			na	2016-01-01	1
patient_31	la00	cc	seeg	4	4	1	F	0	32	6	R	F	ablation	Left Orbitofrontal, Left anterior Insula	Y'1, T'5-6, O'1-2, B1-2	rfc1-4, scf4, scc4, xx-1, xx-2, xx-3, xx-0, tp10, v1-6, b1-2, b'1-2, x'1-2	Normal	Seizure free since surgery.	2019-10-01	1
patient_32	la01	cc	seeg	4	1	4	S	0	32	6	R	M	ablation		X'4, T'5-6, O'1-2, B1-2	p2, p4, p7-8, p10, x4-6, b4-7, p'3, p'6-7, p'9-10, x'5-7, x'10, u'1-2, u'7-10, t'1-2, a'3-10, b'3-5, c'4-7, e'6-10, f'1, f'3-4, o'3-10, rfc1-4, scf4, scc4, xx-1, xx-2, xx-3, xx-0, tp10, v1-6, b1-2, b'1-2, x'1, x'2		Seizure free since surgery.	2019-10-01	5
patient_33	la02	cc	seeg	1	1	1	S	0	19	9	R	F	ablation	Left rostral, mesial SFG	L'2-4	rfc1-4, scf4, scc4, xx-1, xx-2, xx-3, xx-0, tp10	Normal	Seizure free since surgery.	2018-11-01	5
patient_34	la03	cc	seeg	3	2	2	F	0	37	31	R	M	ablation	Right Periventricular Nodules	L7, W12-14, X6-10, O14-16, F10-12	rfc1-4, scf4, scc4, xx-1, xx-2, xx-3, xx-0, tp10, w16, v16, z15, x'2, y15, o1, z15	Diffuse ependymal/nodular gray matter heterotopias of frontal horns and bodies of both lateral ventricles. Probable additional small areas of subcortical heterotopia bilateral frontal lobes. Areas of cortical and subcortical signal increase were identified in the depth of the inferior frontal sulcus in addition of a right frontal horn ependymal cyst	*Patient was initially listed as Engel class 1, however, they reported partial seizures a few months ago. Patient underwent additional resective surgery on 6/9/2017 and has not reported any seizures since.	2020-01-01	3
patient_35	la04	cc	seeg	4	2	4	F	0	32	25	R	M	ablation	Left mesial superior frontal gyrus and Left Cingulate	L'4, G'1; g'2-15	rfc1-4, scf4, scc4, xx-1, xx-2, xx-3, xx-0, tp10, m'15	Normal? Or lesional?	*Patient was initially listed as Engel class 1, however, they reported partial seizures a few months ago. Patient underwent additional resective surgery on 6/9/2017 and has not reported any seizures since.	2019-11-01	4
patient_36	la05	cc	seeg	3	1	2	S	0	29	8	R	M	ablation	Left Posterior Insula	D'1-2, U'3-5, D1-2, S'7-11, S7-11, T'1-3, T1-3	rfc1-4, scf4, scc4, xx-1, xx-2, xx-3, xx-0, tp10, t10, g7, I'11-12, a'9, s'3-4, o'13, g'7, n'8, a'16, q'16, s16	Normal	Seizure free since surgery.	2019-06-01	4
patient_37	la06	cc	seeg	3	2	3	F	0	37	0.25	R	F	ablation	Left frontal operculum	Q'3-4; R'3-4	rfc1-4, scf4, scc4, xx-1, xx-2, xx-3, xx-0, tp10	Normal	*Patients initally reported as Engel class 1, however has reported several seizures in recent months. Overall is doing well, seizures are rare and relatively mild.	2020-01-01	3
patient_38	la07	cc	seeg	3	1	1	S	0	22	3	R	F	ablation	Ventral Insula, frontal operculum	T'1-3, R'8-9, S'1-3	rfc1-4, scf4, scc4, xx-1, xx-2, xx-3, xx-0, tp10, u'1, z'15, o'14	Normal	Seizure free since surgery.	2019-03-01	4
patient_39	la08	cc	seeg	4	3	4	F	0	24	13	R	F	ablation	Right PVN	Q1-3, Q2	rfc1-4, scf4, scc4, xx-1, xx-2, xx-3, xx-0, tp10, u'2-4	N/A	Doing well but not yet seizure free, decrease in seizure frequency and intensity.	2018-09-01	3
patient_40	la09	cc	seeg	4	2	4	F	0	34	20	R	F	ablation	Left Mesial Parietal	x'1-4, u'1-2, p'1-2	rfc1-4, scf4, scc4, xx-1, xx-2, xx-3, xx-0, tp10	Normal	Doing well, 50% reduction in seizure frequency and intensity	2018-08-01	5
patient_41	la10	cc	seeg	3	2	5	F	0	20	3	R	M	ablation	Posterior Insula, Frontal and Parietal Operculum	S1-2, R2-3	rfc1-4, scf4, scc4, xx-1, xx-2, xx-3, xx-0, tp10	Normal	Has had rare psychic auras since surgery, experienced one GTC recently, however, it was after working a 14 hour shift and missing his morning AED dose- did not lose consciousness. Other than that he doing fine.	2020-01-01	3
patient_42	la11	cc	seeg	4	2	4	F	0	22	4.5	R	M	ablation	Right Superior TS, Angularis sulcus	D6, Z10	rfc1-4, scf4, scc4, xx-1, xx-2, xx-3, xx-0, tp10	Normal	Experiences seizures once every 6 weeks or so.	2016-08-01	4
patient_43	la12	cc	seeg	3	3	1	F	0	22	12	R	M	ablation	Right frontal and Parietal operculum	R1-2, A1-2, S1-3, U1-2, T1-2, P1-2	rfc1-4, scf4, scc4, xx-1, xx-2, xx-3, xx-0, tp10	Normal	Continues to have seizures following surgery, describes still having auras but usually does not progress from there (i.e. no motor component to it). Cluster seizures of this nature occur every 3 weeks or so, patient does report that he forgets to take his medication every now and then.	2020-02-01	1
patient_44	la13	cc	seeg	3	2	2	F	N/A	43	35	R	M	ablation	Right post-central sulcus	Y13-14	rfc1-4, scf4, scc4, xx-1, xx-2, xx-3, xx-0, tp10, lf1-2, t6, y15-16, s15-16, s2-5, r9, , x10, q7	Normal	Patient has much imporved, still has minor episodes of numbness. Seizures occur roughly once a week and last only about 5 seconds.	2019-02-01	4
patient_45	la15	cc	seeg	3	4	5	F	0	22	1	R	M	ablation	Right Insula and Operculum	R1-3	rfc1-4, scf4, scc4, xx-1, xx-2, xx-3, xx-0, tp10	Normal	Continues to experience ~1 nocturnal seizure per month, describes them as "yelling spells".	2019-10-01	3
patient_46	la16	cc	seeg	3	4	5	F	0	37	0	R	M	ablation	Right Operculum	Y1-2, M'1-2, X'1-2, Q7-8	rfc1-4, scf4, scc4, xx-1, xx-2, xx-3, xx-0, tp10, x'16, w'6, p6	Normal	Seizure frequency has not improved since surgery, still experiences seizures in the same degree.	2015-04-01	3
patient_47	la17	cc	seeg	4	4	5	F	0	23	2	R	M	ablation	Anterior Insula, Frontal Operculum	X'1, Y'1	rfc1-4, scf4, scc4, xx-1, xx-2, xx-3, xx-0, tp10	Normal	Seizure free for six weeks following ablation but then seizures returned in the same manner as they presented before surgery.	2020-01-01	1
patient_48	la20	cc	seeg	3	3	3	F	0	59	37	R	M	ablation		S'1-4, X'8-12, Q'7, T'4-5, U'3-4	rfc1-4, scf4, scc4, xx-1, xx-2, xx-3, xx-0, tp10, y'3-6			2019-10-01	4
patient_49	la21	cc	seeg	2	1	1	S	0	40	0.25	R	M	ablation	Right mesial frontal polar & right anterior cingulate	J6-9, X5-8, Y11-Y16	rfc1-4, scf4, scc4, xx-1, xx-2, xx-3, xx-0, tp10, a11, a'12		Patient remained seziure free for 2 years and just recently had two seizures	2017-02-01	3
patient_50	la22	cc	seeg	2	2	4	F	0	44	11	R	F	ablation	Right dorsal parietal lobe/ posterior, lateral precuneus	P3-4	rfc1-4, scf4, scc4, xx-1, xx-2, xx-3, xx-0, tp10, m14		Prior to surgery, pt had multiple seizures/day. Since ablation has only had three seizures lasting <5 sec that include stiffening of body.	2019-12-01	1
patient_51	la23	cc	seeg	1	1	1	S	4	28	21	L	F	ablation	Right periventricular nodule	L1-2, O1-2, V1-2, V4-5, C1-4, U1-6, F6-7, I1-10	rfc1-4, scf4, scc4, xx-1, xx-2, xx-3, xx-0, tp10, u4-8		No Seizures since ablation	2018-06-01	3
patient_52	la24	cc	seeg	1	2	3	F	0	19	17	R	F	ablation	Left 3rd ventricle notch (occipital-temporal lobe)	C'6-7, L'6-7, O'6-7	rfc1-4, scf4, scc4, xx-1, xx-2, xx-3, xx-0, tp10		Seizure free until a month ago, had 2-3 episodes	2019-12-01	1
patient_53	la27	cc	seeg	4	3	4	F	0	22	13	R	F	ablation		W1-5, P1-5	rfc1-4, scf4, scc4, xx-1, xx-2, xx-3, xx-0, tp10, i2, i5, i6, n1			2017-03-01	2
patient_54	la28	cc	seeg	4	4	5	F	0	38	22	R	M	ablation	Basal temporal	L'2-3, X'1-3	rfc1-4, scf4, scc4, xx-1, xx-2, xx-3, xx-0, tp10, s'1-3, I'8, p'16			2019-09-01	1
patient_55	la29	cc	seeg	4	4	5	F	0	37	1.16667	R	F	ablation		N'1-10	rfc1-4, scf4, scc4, xx-1, xx-2, xx-3, xx-0, tp10			2019-11-01	2
patient_56	la31	cc	seeg	3	4	5	F	0	24	8	R	F	ablation		M'3-6	rfc1-4, scf4, scc4, xx-1, xx-2, xx-3, xx-0, tp10			2018-09-01	2
patient_57	nl01	cc	seeg	3	3	2	F	0	24	8	R	F	resection		M'8-12	rfc1-4, scf4, scc4, xx-1, xx-2, xx-3, xx-0, tp10		Seizure free for six months following laser ablation, seizures returned but were milder and less frequent than before. Patient elected for resection of area.	2018-11-01	1
patient_58	nl02	cc	seeg	1	-1	NA	NR	0	56	16	R	F			T'3-6, A'6-8, L1-4	rfc1-4, scf4, scc4, xx-1, xx-2, xx-3, xx-0, tp10		Seizures just went away	2018-06-01	1
patient_59	nl03	cc	ecog	1	2	2	F	0	6	0.666667	L	M	resection		SB29-41; SB14-24	rfc1-4, scf4, scc4, xx-1, xx-2, xx-3, xx-0, tp10		Seizures significantly reduced in frequency and severity. Pt still has auras but QoL has improved dramatically.	2017-09-01	2
patient_60	nl04	cc	seeg	1	1	2	S	0	16	6	L	M	resection		R'1-5, Q'2-3, R6-7, Q1-2	rfc1-4, scf4, scc4, xx-1, xx-2, xx-3, xx-0, tp10, d'4-8, I'10, t'8, a'10		One aura ~week after surgery, no seizures or anything else since. Doing great.	2018-07-01	1
patient_61	nl05	cc	seeg	1	1	2	S	N/A	23	6	L	M	resection		M'7-9	rfc1-4, scf4, scc4, xx-1, xx-2, xx-3, xx-0, tp10, x'16, z'13-16, y'14, r'9		Had one seizure two years after his resection in the context of medication removal; other than that, he is seizure free.	2019-05-01	1
patient_62	nl06	cc	seeg	1	-1	NA	NR	0	s	22	R	M			X'14-16, C'13-14, L4-5	rfc1-4, scf4, scc4, xx-1, xx-2, xx-3, xx-0, tp10, d'7		Seizure activity highly variable, pt deemed inappropriate candidate for surgery. Continues medication.	2020-02-01	3
patient_63	nl07	cc	seeg	1	1	1	S	0	37	5	R	M	resection		R5-7, Q7-9, R'5-7, m2-5	rfc1-4, scf4, scc4, xx-1, xx-2, xx-3, xx-0, tp10, S'10, R'9, U12, W16, M8, R10		Seizure free, no sides effects	2017-01-01	4
patient_64	nl08	cc	seeg	1	1	1	S	0	16	9	R	F	resection		I'1-4,A'1-4,B'1-4,C'1-4,E'1-4	rfc1-4, scf4, scc4, xx-1, xx-2, xx-3, xx-0, tp10		No seizures or auras since surgery, one occasion of "pins and needles" sensation over body (although this is not typical of her seizures and has not occurred since)	2017-04-01	1
patient_65	nl09	cc	seeg	1	1	1	S	0	30	0.25	L	F	resection		B'1-2, B'5-6, b1-5, a1-5, a'1-5	rfc1-4, scf4, scc4, xx-1, xx-2, xx-3, xx-0, tp10, n'13-16, a8-13, c'13		No definite seizures since surgery (was assaulted following surgery and sustained a concussion, has episodes where she will fall asleep in bed and wake up on floor-> thought to be unrelated to epilepsy though)	2020-01-01	1
patient_66	nl10	cc	seeg	1	4	3	F	0	38	2	R	M	resection		L'1-10, D'1-8, C'8-13	rfc1-4, scf4, scc4, xx-1, xx-2, xx-3, xx-0, tp10		Had four GTC a week after surgery, still continues to have regular visual hallucinations	2018-12-01	1
patient_67	nl11	cc	seeg	2	-1	NA	NR	0	39	18	R	F			I’1, A’1, B’1-2	rfc1-4, scf4, scc4, xx-1, xx-2, xx-3, xx-0, tp10, f'1-4		Had stroke soon before surgery and decided to cancel it.		1
patient_68	nl12	cc	seeg	2	4	5	F	0	16	2	R	M	resection		A2-14; I1-8; T3-9	rfc1-4, scf4, scc4, xx-1, xx-2, xx-3, xx-0, tp10, f'9, x15		No improvement in seizure activity.	2018-06-01	1
patient_69	nl13	cc	seeg	2	1	1	S	0	65	16	R	F	resection		B'1-4, C'1-3, T'1-10	rfc1-4, scf4, scc4, xx-1, xx-2, xx-3, xx-0, tp10, u'3, u'10, g'12, f'5-6, a'13, c'12, b'14		No seizures since surgery.	2018-04-01	1
patient_70	nl14	cc	seeg	2	2	4	F	0	43	12	R	M	resection		X1-16, E4-5	rfc1-4, scf4, scc4, xx-1, xx-2, xx-3, xx-0, tp9-10, t9-10, y4-5		Previously had 10+ seizures daily; following surgery, his seizures are very mild, 10-15s, discontinuity in thought, unable to complete a sentence. He remains conscious and can hear but cannot speak. Maintains motor control and recovers quickly. Occurs once each morning upon waking.	2014-12-01	4
patient_71	nl15	cc	seeg	2	1	2	S	0	31	21	R	F	resection		B1-3, A1-3	rfc1-4, scf4, scc4, xx-1, xx-2, xx-3, xx-0, tp10, o8, e7		No seizures sinc e surgery.	2019-11-01	1
patient_72	nl16	cc	seeg	2	1	1	S	0	25	14	R	F	resection		B’8-9, C’9-10, E’7-8, I'1-16	rfc1-4, scf4, scc4, xx-1, xx-2, xx-3, xx-0, tp10, x'15, c'14, c'13-14, f'12		No seizures since surgery.	2018-07-01	4
patient_73	nl17	cc	seeg	2	1	1	S	0	24	7	R	M	resection		C8-9, C1-2, I2-6, A11-13, T1-2	rfc1-4, scf4, scc4, xx-1, xx-2, xx-3, xx-0, tp10, u9, a3, o8, r7-8, i8, x15, q8, t9-10, g16		No seizures since surgery, was able to reduce medication from three meds to two.	2016-10-01	2
patient_74	nl18	cc	seeg	2	1	1	S	0	18	3.167	R	F	resection		A1-2, B1-2, C1-4	rfc1-4, scf4, scc4, xx-1, xx-2, xx-3, xx-0, tp10, g1-16, o1-16, a3, q'10, o8		No seizures since surgery	2018-05-01	1
patient_75	nl19	cc	seeg	2	3	3	F	0	25	1.25	L	M	resection		A1-2	rfc1-4, scf4, scc4, xx-1, xx-2, xx-3, xx-0, tp10, x16, s12, q'9, g15, u4, o14-15, s'11		Still has seizures once every ~2.5months, much less frequent and much less intense than before surgery.	2019-06-01	1
patient_76	nl20	cc	seeg	2	1	1	S	1	58	55	R	F	resection		A'1-10; I'1-7; T'4-6, B'1-10	rfc1-4, scf4, scc4, xx-1, xx-2, xx-3, xx-0, tp10, f'6, b'4,-9, a'5, a'10		No seizures since surgery	2016-02-01	2
patient_77	nl21	cc	seeg	1	1	1	S	0	48	42	L	F	resection	Left anterior/medial temporal lobe	B'1-16, E'1-16	rfc1-4, scf4, scc4, xx-1, xx-2, xx-3, xx-0, tp10, m'4, l'3-5		Seizure free since surgery	2019-04-01	1
patient_78	nl22	cc	seeg	1	1	1	S	0	3	2	R	M	resection	Right post-central gyrus	H4-6, S9-11, P8-10, Y8-10	rfc1-4, scf4, scc4, xx-1, xx-2, xx-3, xx-0, tp10, lhand1-4, ldelt1-2, rdelt1-2, lbi1-2, rbi1-2, m13, n10-11, n8, z15, p13, y15		Seizure free since surgery	2018-07-01	3
patient_79	nl23	cc	seeg	2	1	3	S	0	33	2		M	resection	Right temporal lobe	B1-5,C2-5,A1-4	rfc1-4, scf4, scc4, xx-1, xx-2, xx-3, xx-0, tp10, e8, q8, o15, t7		Three seizures since surgery in 2014, last seizure was in March 2017	2019-12-01	1
patient_80	nl24	cc	seeg	4	3	4	F	0	52	48	R	F	resection	Right Posterior Perisylvian, Right Insula- Operculum, Right Parieta-Frontal network	O1-14	rfc1-4, scf4, scc4, xx-1, xx-2, xx-3, xx-0, tp10, a9-10, g2			2019-11-01	5
patient_81	tvb1	cc	seeg	2	3	5	F	0	24	10	R	M	resection	Right posterior temporal/inferior parietal	D6-10	x1-2, z9, tp9-10, e10, x10, w9		Almost seizure free, except for occasional spells of confusion and staring	2020-02-01	1
patient_82	tvb2	cc	seeg	3	3	5	F	0	27	17	L	F	resection	Right frontal	N5, N1-2	rfc1-4, scf4, scc4, xx-1, xx-2, xx-3, xx-0, tp9-10, e10		Last seizure 4/2017; due to not taking meds	2019-07-01	4
patient_83	tvb5	cc	seeg	3	1	1	S	0	26	15	R	M	resection	Left parietal	R'5-8	rfc1-4, scf4, scc4, xx-1, xx-2, xx-3, xx-0, tp9-10, e10, s'3-6		No seizures since surgery	2019-12-01	4
patient_84	tvb7	cc	seeg	2	4	6	F	0	27	17	R	F	resection	Left temporal	A'1-14, B'1-14, I'1-9, T'1-7	rfc1-4, scf4, scc4, xx-1, xx-2, xx-3, xx-0, tp9-10, e10		Worse since surgery, continues to have seizures ~1/week and severe head pain post-ictally, suffering memory and anger problems.	2020-01-01	2
patient_85	tvb8	cc	seeg	2	1	1	S	0	10	7	R	M	resection	Left temporal opercular	Q'1-5, R'2-4, X'11-14, Y'1-3, Z'1-3, T'1-3, T'6-8, u'1-4, U'5-8, B'1-4, C'4-12, F'6-8, M'1-3	rfc1-4, scf4, scc4, xx-1, xx-2, xx-3, xx-0, tp9-10, e10		No seizures since surgery	2017-06-01	2
patient_86	tvb11	cc	seeg	1	4	5	F	0	38	16	R	F	resection	Right posterior/lateral/basal temporal	F13-14 , V12-14	rfc1-4, scf4, scc4, xx-1, xx-2, xx-3, xx-0, tp9-10, e10, o15-16, u10, x16, s8		~20 Seizures/month; patient reports fidgeting, moving legs, smacking lips	2019-09-01	1
patient_87	tvb12	cc	seeg	3	2	3	F	0	49	35	R	F	resection	Left frontal	N'6-9, F'7-9	rfc1-4, scf4, scc4, xx-1, xx-2, xx-3, xx-0, tp9-10, e10, p13, p'14, o'12		Denies seizure activity for the most part but did have one when she missed a medication	2020-01-01	3
patient_88	tvb14	cc	seeg	2	4	6	F	0	29	5	L	M	resection	Right MTG	C11-16 , F13-14, O11-16	rfc1-4, scf4, scc4, xx-1, xx-2, xx-3, xx-0, tp10, v'16, l'16, p'15-16, u'10, b13, v15-16, l16, c16, u10, p15-16	normal	Continues to have seizures; faces memory and language deficits following surgery	2019-09-01	4
patient_89	tvb17	cc	seeg	2	1	1	S	0	24	20	R	M	resection	Left temporal, L hippo, L amygdala	E'2-6, A'1-4, b'1-4,	tp1-10,i'10, u'9-11, u'1, t'10, c'15, x'15-16		No seizures since surgery	2019-10-01	3
patient_90	tvb18	cc	seeg	3	1	1	S	0	33	13	R	F	resection	Left frontal	F'2-4, Y'2-4, L'4-5, O'4-7, A'1-4, I'1-2,	rfc1-4, scf4, scc4, xx-1, xx-2, xx-3, xx-0, tp10, x'1, s'9-10, p'8, I'7, q'7-8		No seizures since surgery	2019-09-01	3
patient_91	tvb19	cc	seeg	4	2	5	F	0	41	39	R	F	resection	Right lateral temporal-parietal (Note laser ablation AND resection)	T'4-8, W'8-12, P8-9, X'7-10	tp1-10,a'9, t8-9, w6	normal	Estimates a seizure ~5-6weeks, less severe than pre-op seizures, 7.5 weeks w/o seizure at last f/u	2020-02-01	3
patient_92	tvb23	cc	seeg	2	2	3	F	1	16	14	R	M	resection	Left temporal	A'1-4, B'1-4	rfc1-4, scf4, scc4, xx-1, xx-2, xx-3, xx-0, tp10, c'13-16, o'8, I'16, v'16		One, maybe two, episode of atypical "seizure-like activity" following surgery	2018-04-01	3
patient_93	tvb27	cc	seeg	3	2	3	F	1	23	14	R	F	resection	Left frontal	O'5-6, H'1-2, L'12	rfc1-4, scf4, scc4, xx-1, xx-2, xx-3, xx-0, tp10, n'13		Three seizures since surgery, minor shaking and mild loss of consciousness	2020-02-01	3
patient_94	tvb28	cc	seeg	4	3	4	F	2	18	9	L	F	resection	Right posterior insula, temporoparietal opercular	Q6-10, R8-12 , S1-4, P2-4	rfc1-4, scf4, scc4, xx-1, xx-2, xx-3, xx-0, tp10, o16, b12, u10		Once clinical seizure and three subclinical seizures, patient experiences tongue movements	2015-06-01	5
patient_95	tvb29	cc	seeg	4	2	3	F	1	14	4	R	F	resection	Right temporoparietal	F9-10, C2-4, E3-4	rfc1-4, scf4, scc4, xx-1, xx-2, xx-3, xx-0, tp10, c'15		One seizure post-op, off AEDs	2018-10-01	1
patient_96	umf001	umf	ecog	2	1	1	S	1	37	28	R	F	resection	Right Anterior Temporal Lobe	BTM1-6; BTP1-6,C33-34, C41-43,C49-64	c65-128	normal	word finding diff., intially diff recognizing family members	2018-03-18	4
patient_97	umf002	umf	ecog	1	2	1	F	1	39	16	R	F	resection	Right Anterior Temporal Lobe	RD1-4	c65-128	encephalomalacia inferolateral frontal, right anterior and lateral temporal lobes	Memory problems	2017-05-06	1
patient_98	umf003	umf	ecog	2	3	4	F	2	43	16	R	M	resection	Left Temporal Lobe	AH1-4	c65-128, t1-6	normal	dysphoric disorder	2016-11-10	1
patient_99	umf004	umf	seeg	2	1	1	S	1	23	9	R	F	resection	Left anterior medial Temporal Lobe	LA1-9, LH1-10, LPH1-6, LTP1-6	lofs1-2, lmcsm7-10, lmcsm1, lmcsm3-4, c73-128, ra7-8, lph7-10, la9-12, lofs4-7, lofs12-14, la3, ltp6, lh9-10, lph1, ra6	normal	memory improved, slight delay recall of names	2017-04-16	1
patient_100	umf005	umf	ecog	1	1	1	S	2	32	7	R	F	resection	Right Anterior Temporal Lobe	RABT1-4, RLAT1-6, RPBT1-4	c65-128, x1-18	cystic lesion R superior temporal gyrus	only occasional word-finding difficulty	2014-02-06	1
