## Supplemental box plot summary for figure 5a for "Neural Fragility as an EEG Marker of the Seizure Onset Zone"

	AUC	AUC	AUC	AUC	AUC
	amin	amax	median	first_quartile	third_quartile
Feature
Alpha	0.7180131426362582	0.9009332376166546	0.7855582259121697	0.7573720249599646	0.8559942569992821
Alpha-coh-cent	0.7114248721910145	0.8869346733668342	0.7849573956740222	0.7404371355103274	0.8271100907978491
Alpha-coh-deg	0.5628140703517588	0.7866331658291458	0.7177208034762137	0.6596004498014548	0.7592309372951715
Beta	0.7340272792534097	0.8862167982770998	0.8245651333591032	0.8012617435001093	0.8362503511345548
Beta-coh-cent	0.6836103594897565	0.844924623115578	0.7902159016426004	0.7523504231277036	0.8245439152283155
Beta-coh-deg	0.6710727550797466	0.7857767096351322	0.7201576865597976	0.715889228752458	0.7329097410127562
Corr-cent	0.6221324011361155	0.8378254910918228	0.7536152987158014	0.6599135638022722	0.7718483722962639
Corr-deg	0.6009394800087394	0.8761665470208184	0.6856175286369738	0.6510581754928488	0.6932257441051409
Delta	0.6246231155778894	0.9117013639626705	0.8053004151190737	0.7300168424540284	0.8485697719366062
Delta-coh-cent	0.6785012016604763	0.8690837846650776	0.7427161057814324	0.7191748878170117	0.7912330885195207
Delta-coh-deg	0.560729691718369	0.7928082624176158	0.6785720167365119	0.6247918964995993	0.7004090967658807
Fragility	0.7692031586503949	0.9673366834170855	0.8862957645369707	0.8335506206179213	0.9266331658291457
Gamma	0.667264895908112	0.8916008614501076	0.8044249022892239	0.7822179051977542	0.8434270012268701
Gamma-coh-cent	0.7090889228752457	0.8484087102177554	0.8167199634536318	0.7669555973849178	0.8320275289490933
Gamma-coh-deg	0.5792423656745262	0.7792221979462529	0.6727290297642056	0.6493959697477285	0.7214746992555086
Highgamma	0.7005025125628142	0.9156895589056393	0.8030369237491808	0.7654964382351317	0.8339273289524546
Highgamma-coh-cent	0.6552763819095478	0.8396984924623117	0.7486223387468746	0.6865640913598088	0.7600152055289058
Highgamma-coh-deg	0.4909547738693466	0.6812466856897554	0.55827212988017	0.5188442211055275	0.5911937485508861
Theta	0.7148241206030151	0.8808327351040919	0.8038268264398917	0.7648764006367239	0.8512999781516277
Theta-coh-cent	0.7077889447236181	0.9049151152309505	0.8139064889665719	0.7814907872696818	0.8330910404867146
Theta-coh-deg	0.6640896791650559	0.8150753768844221	0.7094287864442987	0.6896935269231533	0.7317451549946503
