## Supplemental box plot summary for figure 5b for "Neural Fragility as an EEG Marker of the Seizure Onset Zone"

	PR	PR	PR	PR	PR
	amin	amax	median	first_quartile	third_quartile
Feature
Alpha	0.546832256604503	0.942253954586417	0.7410260798040298	0.6950064639760088	0.8048264514607868
Alpha-coh-cent	0.4856593737766851	0.8296135293427533	0.682017202798443	0.5870936607204083	0.7343969696022772
Alpha-coh-deg	0.3805544893478146	0.7480436758156531	0.6083333989971322	0.4805610473370042	0.6468449904664656
Beta	0.5933890841092937	0.9129147898333427	0.7956533950874682	0.7514566707379821	0.8340993456659475
Beta-coh-cent	0.556065371608785	0.7867700028702569	0.6698889983014954	0.654043389686688	0.7098257867981326
Beta-coh-deg	0.46886077986046837	0.747667525330552	0.5897949504766571	0.5174379936457539	0.6669046605184618
Corr-cent	0.3683411461416544	0.7379630235897787	0.6385199179224101	0.5704271553421127	0.6855619125567728
Corr-deg	0.42240293965968284	0.6806908389552103	0.6189010197064057	0.5856615299191898	0.643445907492086
Delta	0.4456398965572454	0.8485086302664008	0.6738742796406653	0.6462974810360064	0.7427770128386343
Delta-coh-cent	0.48795192456129394	0.7265595497065955	0.5925741339635258	0.531995283199776	0.6463274086655333
Delta-coh-deg	0.3672193056026243	0.6841023944374299	0.4736919859983052	0.4281667184756923	0.5705421184254351
Fragility	0.6761593197819417	0.952882909259035	0.8164775986509769	0.807045970775067	0.8792550726622865
Gamma	0.6342446311092147	0.8375991372859685	0.7400983986342111	0.6687090092704957	0.7961802920696304
Gamma-coh-cent	0.5762438102314669	0.7565012508595101	0.6790137865051029	0.6512492285278966	0.7288354489793838
Gamma-coh-deg	0.4590888032562948	0.6723942969911292	0.565604844038444	0.4792742966619521	0.6096260887695265
Highgamma	0.5121312593534668	0.7846405304963331	0.6348883920045658	0.5782437371751846	0.6645468171454986
Highgamma-coh-cent	0.454896504443118	0.72032345580069	0.5646509909361395	0.5298502733970083	0.5990066765076488
Highgamma-coh-deg	0.2829672626232671	0.46471917108685507	0.3877877961111651	0.33898596653697494	0.43248751852072426
Theta	0.5409695675910433	0.9119827059974767	0.7207360297237967	0.639610995584769	0.7582108566348931
Theta-coh-cent	0.537133020757066	0.7961907610747634	0.6748158840824467	0.6505036889009307	0.7356889907210611
Theta-coh-deg	0.3795994512140659	0.7121381886388949	0.5568271862503944	0.5308010782346761	0.6399669359562848
