## Supplemental box plot summary for figure 5c for "Neural Fragility as an EEG Marker of the Seizure Onset Zone"

	es	es	es	es	es
	amin	amax	median	first_quartile	third_quartile
name
Alpha	0.7455386579247905	1.731271186310262	1.1753444941436053	1.093971054939371	1.262865382032542
Alpha-coh-cent	0.5905872608773158	1.3220395091658235	0.9312984701558764	0.8620195193604647	1.0033827834431497
Alpha-coh-deg	0.21487626699081225	1.0049660301757921	0.6085233681412674	0.5433182435978106	0.6766284546485706
Beta	0.8333038191543619	1.7533668908049762	1.2801092920245924	1.1956695131451238	1.366452959001638
Beta-coh-cent	0.523281593021348	1.3677120955724695	0.885292506131192	0.8081031527704419	0.9597308118567798
Beta-coh-deg	0.3460775857304575	1.0045240373230302	0.681249127754372	0.6179082912047082	0.7475714268957041
Corr-cent	0.3801925355974684	1.070331733806565	0.6974182003470552	0.6326557245453184	0.7640933111847928
Corr-deg	0.23269634405205847	1.0086632951746106	0.5936327362391884	0.5223313112203929	0.6685752062171915
Delta	0.6646119844494816	1.554553468434613	1.094706412588998	1.01782154728354	1.1715768404062552
Delta-coh-cent	0.4409328660775322	1.1332330710507301	0.7321535250727385	0.6672701324406534	0.8014307612838086
Delta-coh-deg	0.10725684188193019	0.8276335955881995	0.4292457641952463	0.36646388625513965	0.4918871794642944
Fragility	0.9183333556989651	2.2102479629572795	1.5132393235165296	1.425154732997513	1.604680302735488
Gamma	0.662323799360506	1.712798707162492	1.1618215940842789	1.0868133451912199	1.241070132487477
Gamma-coh-cent	0.5839608289967291	1.35131217022161	0.9361818237706747	0.8647152611849296	1.009115699939414
Gamma-coh-deg	0.2559192573379091	0.9712852214426156	0.6332972137757981	0.5705690825221527	0.6940963447360327
Highgamma	0.6337903401192391	1.4776973220699177	1.0238504610564299	0.946005334385079	1.1052876585071476
Highgamma-coh-cent	0.33475824272306487	1.0396505672243175	0.66175198744076	0.5988632084389259	0.7287898914515469
Highgamma-coh-deg	-0.22401629599633008	0.4210254413486458	0.10692917392415555	0.041876504187666405	0.16784918486508382
Theta	0.7710429941308412	1.6653258025439648	1.1724950768231852	1.09473486844338	1.254633366027547
Theta-coh-cent	0.7138664618421119	1.4130808140154463	1.0478893406239498	0.971737670107708	1.1248371694250414
Theta-coh-deg	0.3063165562812722	1.0142334263765933	0.6446684124910147	0.580301441315564	0.7062686061092557
