## Supplemental box plot summary for figure 6a for "Neural Fragility as an EEG Marker of the Seizure Onset Zone"

	CS	CS	CS	CS	CS
	amin	amax	median	first_quartile	third_quartile
CC
1	0.058222222222222224	0.8824	0.5865	0.31448611111111113	0.7504125000000001
2	0.14177777777777775	0.9616666666666666	0.6159444444444444	0.39656	0.8029499999999998
3	0.07320000000000002	0.772	0.2751111111111111	0.1373125	0.5449365079365079
4	0.0705625	0.6066666666666666	0.25793333333333335	0.20218499999999998	0.3289583333333333
