## Supplemental box plot summary for figure 6b for "Neural Fragility as an EEG Marker of the Seizure Onset Zone"

	CS	CS	CS	CS	CS
	amin	amax	median	first_quartile	third_quartile
ENGEL
1	0.08584	0.9616666666666666	0.6333333333333333	0.4584444444444445	0.7963166666666666
2	0.07320000000000002	0.7225555555555556	0.2667333333333333	0.1351833333333333	0.45414444444444446
3	0.0705625	0.712	0.3023888888888888	0.2458	0.37899999999999995
4	0.058222222222222224	0.852	0.20207999999999998	0.10163095238095238	0.23892857142857143
