## Supplemental box plot summary for figure 6c for "Neural Fragility as an EEG Marker of the Seizure Onset Zone"

	CS	CS	CS	CS	CS
	amin	amax	median	first_quartile	third_quartile
ILAE
1	0.08584	0.9616666666666666	0.6286666666666666	0.4613809523809524	0.7996333333333332
2	0.21166666666666667	0.8849333333333333	0.3435555555555555	0.2914484126984127	0.5988888888888889
3	0.07320000000000002	0.7225555555555556	0.2994814814814815	0.10739583333333334	0.6002777777777778
4	0.0705625	0.852	0.2628	0.20249999999999999	0.3296666666666666
5	0.058222222222222224	0.5161333333333333	0.20428999999999997	0.11440714285714285	0.370825
6	0.08099999999999999	0.3268333333333333	0.1565666666666667	0.09183333333333334	0.22119047619047622
